# 5-HT_2B_ serotonin receptor agonist BW723C86 shapes the macrophage gene profile via AhR and impairs monocyte-to-osteoclast differentiation

**DOI:** 10.1101/587709

**Authors:** Concha Nieto, Ignacio Rayo, Mateo de las Casas-Engel, Elena Izquierdo, Bárbara Alonso, Miguel A. Vega, Ángel L. Corbí

## Abstract

Peripheral serotonin (5-HT) exacerbates or limits inflammatory pathologies through interaction with seven types of 5-HT receptors (5-HT_1-7_). As central regulators of inflammation, macrophages are critical targets of 5-HT, which promotes their anti-inflammatory and pro-fibrotic polarization primarily via the 5-HT_7_-Protein Kinase A (PKA) axis. However, anti-inflammatory human macrophages are also characterized by the expression of 5-HT_2B_, an off-target of anesthetics, anti-parkinsonian drugs and Selective Serotonin Reuptake Inhibitors (SSRI) that contributes to 5-HT-mediated pathologies. Since 5-HT_2B_ prevents mononuclear phagocyte degeneration in amyotrophic lateral sclerosis and modulates motility of murine microglial processes, we sought to determine the functional and transcriptional consequences of 5-HT_2B_ activation in human macrophages. Ligation of 5-HT_2B_ by the 5-HT_2B_-specific agonist BW723C86, which exhibits antidepressant- and anxiolytic-like effects in animal models, significantly modified the cytokine profile and the transcriptional signature in macrophages. Importantly, 5-HT_2B_ agonist-induced transcriptional changes were partly mediated through activation of the Aryl hydrocarbon Receptor (AhR), a ligand-dependent transcription factor that regulates immune responses and the biological responses to xenobiotics. Besides, BW723C86 triggered transcriptional effects that could not be abrogated by 5-HT_2B_ antagonists and impaired monocyte-to-osteoclast differentiation by affecting the expression of negative (*IRF8*) and positive (*PRDM1*) regulators of osteoclastogenesis. Therefore, our results demonstrate the existence of a functional 5-HT_2B_-AhR axis in human macrophages and indicate that the commonly used 5-HT_2B_ agonist BW723C86 exhibits 5-HT_2B_-independent effects. The 5-HT_2B_-AhR link extends the range of signaling pathways initiated upon 5-HT receptor engagement and identifies a point of convergence for endogenous and exogenous agents with ability to modulate inflammatory responses.

**KEY POINTS:**

- The serotonin receptor 5-HT_2B_ modifies the human macrophage transcriptome through activation of the Aryl Hydrocarbon Receptor.
- BW723C86, an agonist used for 5-HT_2B_ activation *in vivo*, exerts 5-HT_2B_-independent effects and limits monocyte osteoclastogenic potential.
