## Supplementary Table I for "5-HT_2B_ serotonin receptor agonist BW723C86 shapes the macrophage gene profile via AhR and impairs monocyte-to-osteoclast differentiation"

### Sheet: Table I
Supplementary Table I. Oligonucleotides used for RT-PCR
GENE	OLIGO SENSE	OLIGO ANTISENSE
BMP6	5´- acatggtcatgagctttgtga-3´	5´- actctttgtggtgtcgctga-3´
RGS16	5´- agggtccacctgtgagca-3´	5´- actcagagagggcacatcca-3´
CCL19	5´- gcctgctggttctctggac-3´	5´- ggatgggtttctgggtcac-3´
SOCS2	5´- cagtcaccaagccccttc-3´	5´- aagggatggggctctttct-3´
ARNT2	5´- tgcaggaattagtgcatcg-3´	5´- tgggcttccttgggagtag-3´
ACSL1	5´- ggagtgggctgcagtgac-3´	5´- gggcttgcattgtcctgt-3´
DUSP6	5´- ttggaacttactgaagccacct-3´	5´- cgactggaacgagaatacgg-3´
EGR1	5´- agccctacgagcacctgac-3´	5´- ggtttggctggggtaactg-3´
NCF4	5´- gcagcactcccctattgaaa-3´	5´- cagagctatgtcctctctctgga-3´
CYP1B1	5´- acgtaccggccactatcact-3´	5´- ctcgagtctgcacatcagga-3´
TIPARP	5´- tctcaggctcccgttcag-3´	5´- tggtttccatttccataatgtg-3´
AHRR	5´- gcaaaacccagagcagacac-3´	5´- acagactggtggtggctttta-3´
EREG	5´- tggtctcttcactcaggtctc-3´	5´- cgtgagttggcatagggaac-3´
SERPINB2	5´- catggagcatctcgtccac-3´	5´- actgcattggctcccactt-3´
OCSTAMP	5´- cacgctcacggtcaagtatg-3´	5´- taggagctgtggacggagag-3´
CSF1	5´-gcaagaactgcaacaacagc-3´	5´- agttcgaatcaggcttggtc-3´
DCSTAMP	5´- gcatgcaaagctgcttaaaa-3´	5´- ggactggaagccagaaatga-3´
ACP5	5´- cggccacgatcacaatct-3´	5´- cgctttgaggggtccatga-3´
CTSK	5´- gccagacaacagatttcc-3´	5´-cagagcaaagctcaccac-3´
CALCR	5´- cgcttgcggtggtattatct-3´	5´- ggtaatagcatggatagtggttgg-3´
TNFRSF11A	5´- catcatgggacagagaaatcc-3´	5´- ggctaaacatggggttc-3´
CA2	5´- cacccctcctcttctggaat-3´	5´- agtttacggaatttcaacacctg-3´
MITF	5´- cccctccccttctcctta-3´	5´- cattctcctgggcttgctc-3´
MITF (A)	5´- caaaagtcaaccgctgaaga-3´	5´- aggagcttatcggaggcttg-3´
FOS	5´- ctaccactcacccgcagact-3´	5´- aggtccgtgcagaagtcct-3´
TRAF 6	5´- tcctctaccagcgccttg-3´	5´- tgggtcccttcagaagttcat-3´
BCL6	5´- ttccgctacaagggcaac-3´	5´- tgcaacgatagggtttctca-3´
PRDM1	5´- acgtgtgggtacgaccttg-3´	5´- ctgccaatccctgaaacct-3´
IRF8	5´- cagctccttccagactggtg-3´	5´- taggtggtgtaccccgtcac-3´
TBP	5´- cggctgtttaacttcgcttc-3´	5´- cacacgccaagaaacagtga-3´
