## Supplementary Table V for "5-HT_2B_ serotonin receptor agonist BW723C86 shapes the macrophage gene profile via AhR and impairs monocyte-to-osteoclast differentiation"

### Sheet: Table V
Supplementary Table V. BW723C86+SB204741 regulated genes (versus SB204741, 6 hr, adj p<0.002)
ProbeName	log2.fold	ave.exp	t	pval	adj.pval	B	genename	genesymbol	info
A_23_P34093	1.3567	9.7358	6.993	0	0.0019	3.2513	NM_000402	G6PD	glucose-6-phosphate dehydrogenase
A_23_P4144	1.1567	11.1625	9.4927	0	0.0006	6.1497	NM_025233	COASY	CoA synthase
A_23_P83328	1.11	10.6833	9.5328	0	0.0006	6.1901	NM_000118	ENG	endoglin
A_23_P50241	1.11	10.0625	8.7862	0	0.0007	5.4076	NM_001294	CLPTM1	cleft lip and palate associated transmembrane protein 1
A_23_P141960	1.1	8.635	16.7646	0	0.0001	11.3756	NM_203344	SERTAD3	SERTA domain containing 3
A_22_P00015471	1.0533	7.9767	8.0968	0	0.0009	4.6276	ENST00000511592
A_33_P3376828	1.0533	10.4583	8.1211	0	0.0009	4.6562	NM_138410	CMTM7	CKLF-like MARVEL transmembrane domain containing 7
A_23_P153853	1.05	10.5625	10.3341	0	0.0005	6.9641	NM_001398	ECH1	enoyl CoA hydratase 1, peroxisomal
A_24_P307289	1.0433	11.0617	8.8672	0	0.0007	5.4956	NM_198154	TMEM95	transmembrane protein 95
A_23_P158596	1.0333	9.6542	7.2348	0	0.0016	3.567	NM_001040196	AGTRAP	angiotensin II receptor-associated protein
A_23_P320717	1.02	8.56	8.7613	0	0.0007	5.3805	NM_015386	COG4	component of oligomeric golgi complex 4
A_21_P0011562	0.9933	9.965	8.3107	0	0.0008	4.8759	TCONS_l2_00011027	XLOC_l2_005933
A_33_P3348313	0.9833	9.1458	13.4954	0	0.0002	9.4709	NM_001031703	ELP6	elongator acetyltransferase complex subunit 6
A_32_P103633	0.98	8.7675	11.7477	0	0.0003	8.1831	NM_004526	MCM2	minichromosome maintenance complex component 2
A_21_P0012400	0.98	8.1517	7.9383	0	0.001	4.4399	NR_027766	NUDT16P1	nudix (nucleoside diphosphate linked moiety X)-type motif 16 pseudogene 1
A_24_P280029	0.96	8.8317	8.4197	0	0.0008	5.0002	NM_020315	PDXP	pyridoxal (pyridoxine, vitamin B6) phosphatase
A_22_P00010253	0.96	6.905	7.0928	0	0.0018	3.3825	lnc-MTERF-5:1	lnc-MTERF-5	lnc-MTERF-5:1
A_23_P210015	0.9467	10.705	7.1698	0	0.0017	3.4829	NM_014369	PTPN18	protein tyrosine phosphatase, non-receptor type 18 (brain-derived)
A_23_P28279	0.94	9.7058	12.5959	0	0.0002	8.8357	NM_005735	ACTR1B	ARP1 actin-related protein 1 homolog B, centractin beta (yeast)
A_21_P0011580	0.9267	9.2492	10.5177	0	0.0005	7.1326	TCONS_l2_00011143	XLOC_l2_006025
A_33_P3278826	0.9133	9.835	8.1741	0	0.0009	4.7179	ENST00000563518	LTK	leukocyte receptor tyrosine kinase
A_23_P119907	0.91	7.7508	9.5115	0	0.0006	6.1687	NM_018089	ANKZF1	ankyrin repeat and zinc finger domain containing 1
A_24_P200694	0.89	9.8533	9.3492	0	0.0006	6.0034	NM_002931	RING1	ring finger protein 1
A_22_P00023975	0.89	7.8025	7.0963	0	0.0018	3.3871	NR_125393	PAQR9-AS1	PAQR9 antisense RNA 1
A_33_P3387901	0.8867	9.1083	10.9405	0	0.0004	7.5086	NM_001126121	SLC25A19	solute carrier family 25 (mitochondrial thiamine pyrophosphate carrier), member 19
A_24_P207479	0.8833	11.7217	9.1622	0	0.0006	5.8095	NM_133328	DEDD2	death effector domain containing 2
A_24_P318967	0.88	12.4767	8.1042	0	0.0009	4.6362	NM_003681	PDXK	pyridoxal (pyridoxine, vitamin B6) kinase
A_23_P117778	0.8733	8.9017	8.62	0	0.0007	5.2248	NM_032907	UBL7	ubiquitin-like 7
A_23_P152782	0.8733	9.6358	7.1221	0	0.0018	3.4209	NM_005533	IFI35	interferon-induced protein 35
A_23_P90172	0.86	9.555	7.5211	0	0.0013	3.9302	NM_014330	PPP1R15A	protein phosphatase 1, regulatory subunit 15A
A_23_P26649	0.8567	10.7383	7.8508	0	0.001	4.3349	NM_020677	NMRAL1	NmrA-like family domain containing 1
A_24_P914940	0.8533	9.7492	10.7835	0	0.0004	7.3709	NM_001145784	MEF2BNB	MEF2B neighbor
A_23_P322043	0.8533	11.14	9.2816	0	0.0006	5.9338	NM_015327	SMG5	SMG5 nonsense mediated mRNA decay factor
A_23_P251660	0.8533	11.0567	7.5072	0	0.0013	3.9129	NM_001025091	ABCF1	ATP-binding cassette, sub-family F (GCN20), member 1
A_23_P41143	0.85	10.3417	8.7572	0	0.0007	5.376	NM_001640	APEH	acylaminoacyl-peptide hydrolase
A_23_P210939	0.8467	12.425	12.4878	0	0.0002	8.7555	NM_181468	EIF6	eukaryotic translation initiation factor 6
A_23_P340922	0.8467	6.7008	7.9385	0	0.001	4.4402	NM_032370	ZNF414	zinc finger protein 414
A_24_P941167	0.84	9.8992	9.5831	0	0.0006	6.2407	NM_030641	APOL6	apolipoprotein L, 6
A_23_P654	0.84	10.1575	7.3273	0	0.0015	3.6855	NM_003443	ZBTB17	zinc finger and BTB domain containing 17
A_23_P386168	0.8367	8.9883	8.9269	0	0.0007	5.5599	NM_178511	INAFM1	InaF-motif containing 1
A_24_P54174	0.8267	10.3325	7.2224	0	0.0016	3.551	NM_001066	TNFRSF1B	tumor necrosis factor receptor superfamily, member 1B
A_23_P130689	0.8233	10.5058	6.971	0	0.0019	3.2221	NM_032377	ELOF1	elongation factor 1 homolog (S. cerevisiae)
A_23_P148150	0.82	10.7975	8.2353	0	0.0008	4.789	NM_015456	NELFB	negative elongation factor complex member B
A_24_P376391	0.8133	14.35	11.2527	0	0.0004	7.776	NM_015103	PLXND1	plexin D1
A_24_P84048	0.81	12.7908	9.9906	0	0.0005	6.6403	ENST00000487417
A_23_P208870	0.8067	10.3533	9.4837	0	0.0006	6.1405	NM_001626	AKT2	v-akt murine thymoma viral oncogene homolog 2
A_23_P209183	0.8067	11.3958	8.5388	0	0.0008	5.1343	NM_024656	COLGALT1	collagen beta(1-O)galactosyltransferase 1
A_23_P109235	0.8033	11.3192	9.8051	0	0.0005	6.4605	NM_016732	RALY	RALY heterogeneous nuclear ribonucleoprotein
A_23_P254254	0.8	13.1667	7.7876	0	0.0011	4.2585	NM_000199	SGSH	N-sulfoglucosamine sulfohydrolase
A_23_P47691	0.7967	8.1483	7.9681	0	0.001	4.4754	NM_003141	TRIM21	tripartite motif containing 21
A_33_P3382746	0.7933	10.1742	7.971	0	0.001	4.4789	NM_005356	LCK	LCK proto-oncogene, Src family tyrosine kinase
A_23_P58002	0.79	9.4683	9.5318	0	0.0006	6.1891	NM_022171	TCTA	T-cell leukemia translocation altered
A_23_P96209	0.79	10.3842	6.9652	0	0.0019	3.2145	NM_025232	REEP4	receptor accessory protein 4
A_23_P57868	0.7867	10.2333	8.3842	0	0.0008	4.9599	NM_000666	ACY1	aminoacylase 1
A_23_P35848	0.7767	10.8492	10.2754	0	0.0005	6.9096	NM_018161	NADSYN1	NAD synthetase 1
A_23_P255916	0.7767	8.8642	8.7679	0	0.0007	5.3877	NM_173659	RPUSD3	RNA pseudouridylate synthase domain containing 3
A_23_P132277	0.7733	10.0442	9.2213	0	0.0006	5.8712	NM_006739	MCM5	minichromosome maintenance complex component 5
A_33_P3327687	0.7733	7.96	7.2688	0	0.0016	3.6107	XR_244229	LOC727993	uncharacterized LOC727993
A_24_P278367	0.77	11.3917	7.8521	0	0.001	4.3364	NM_005736	ACTR1A	ARP1 actin-related protein 1 homolog A, centractin alpha (yeast)
A_32_P182941	0.7667	13.1017	8.4133	0	0.0008	4.9929	NM_001005	RPS3	ribosomal protein S3
A_21_P0007890	0.7667	9.5575	7.5327	0	0.0013	3.9447	ENST00000551629
A_23_P98252	0.7633	10.3042	8.0674	0	0.0009	4.593	NM_001667	ARL2	ADP-ribosylation factor-like 2
A_23_P502269	0.7633	10.5967	8.0059	0	0.001	4.5203	NM_032311	POLDIP3	polymerase (DNA-directed), delta interacting protein 3
A_24_P56884	0.7533	9.6175	9.8565	0	0.0005	6.5106	ENST00000580868
A_33_P3323678	0.7533	10.3925	9.8633	0	0.0005	6.5172	ENST00000545001
A_33_P3337242	0.7433	10.7417	7.4658	0	0.0013	3.8609	NM_001271667	DTNBP1	dystrobrevin binding protein 1
A_23_P39465	0.74	12.6033	7.6509	0	0.0013	4.0913	NM_004335	BST2	bone marrow stromal cell antigen 2
A_23_P206684	0.7367	9.5967	7.4022	0	0.0014	3.7807	NM_199424	WWP2	WW domain containing E3 ubiquitin protein ligase 2
A_24_P219920	0.7333	8.2733	9.4269	0	0.0006	6.0829	NM_018708	FEM1A	fem-1 homolog a (C. elegans)
A_23_P23380	0.73	10.36	9.7172	0	0.0006	6.3741	NM_022821	ELOVL1	ELOVL fatty acid elongase 1
A_23_P65129	0.73	9.8108	7.2144	0	0.0016	3.5406	NM_032840	SPRYD3	SPRY domain containing 3
A_33_P3380101	0.7267	12.985	7.0751	0	0.0018	3.3593	NM_018067	MAP7D1	MAP7 domain containing 1
A_24_P465772	0.7233	12.3325	10.1454	0	0.0005	6.7876	NR_026825	RPSAP52	ribosomal protein SA pseudogene 52
A_33_P3262890	0.72	13.8117	10.6047	0	0.0005	7.2113	ENST00000416785
A_23_P386905	0.72	10.4667	7.5392	0	0.0013	3.9528	NM_025241	UBXN6	UBX domain protein 6
A_23_P64499	0.72	10.5842	7.2757	0	0.0016	3.6196	NM_053005	MOB2	MOB kinase activator 2
A_23_P501887	0.72	9.195	7.1969	0	0.0017	3.518	NM_013406	DHPS	deoxyhypusine synthase
A_22_P00005031	0.7167	8.2258	10.1642	0	0.0005	6.8054	ENST00000537280
A_33_P3232006	0.7167	10.4475	8.4295	0	0.0008	5.0113	NM_014235	UBL4A	ubiquitin-like 4A
A_24_P122050	0.7167	9.5933	7.9992	0	0.001	4.5124	NM_006814	PSMF1	proteasome (prosome, macropain) inhibitor subunit 1 (PI31)
A_33_P3353242	0.71	8.905	7.5973	0	0.0013	4.0251	NM_001540	HSPB1	heat shock 27kDa protein 1
A_24_P349743	0.7067	13.025	8.9559	0	0.0007	5.591	NR_003662	RPSAP58	ribosomal protein SA pseudogene 58
A_24_P48162	0.7067	11.5792	8.7535	0	0.0007	5.372	NM_002434	MPG	N-methylpurine-DNA glycosylase
A_23_P422193	0.7067	7.2192	7.9471	0	0.001	4.4504	NM_003173	SUV39H1	suppressor of variegation 3-9 homolog 1 (Drosophila)
A_23_P23194	0.7067	11.7633	7.5968	0	0.0013	4.0244	NM_032409	PINK1	PTEN induced putative kinase 1
A_33_P3379157	0.7	11.5475	9.0123	0	0.0007	5.6512	NM_001271641	MTCH1	mitochondrial carrier 1
A_33_P3357669	0.7	13.0733	8.3146	0	0.0008	4.8803	ENST00000413663
A_23_P142671	0.7	8.9125	7.0471	0	0.0018	3.3226	NM_144631	ZNF513	zinc finger protein 513
A_23_P357104	0.7	11.2075	7.1159	0	0.0018	3.4127	NM_001155	ANXA6	annexin A6
A_23_P250054	0.6967	8.0975	9.2204	0	0.0006	5.8703	NM_022064	RNF123	ring finger protein 123
A_23_P388780	0.6967	8.9883	9.3292	0	0.0006	5.9829	NM_019100	DMAP1	DNA methyltransferase 1 associated protein 1
A_23_P103968	0.6967	10.6317	8.2765	0	0.0008	4.8365	NM_012067	AKR7A3	aldo-keto reductase family 7, member A3 (aflatoxin aldehyde reductase)
A_23_P389391	0.6967	8.2992	7.8628	0	0.001	4.3493	NM_005072	SLC12A4	solute carrier family 12 (potassium/chloride transporter), member 4
A_23_P332042	0.69	8.1633	7.5388	0	0.0013	3.9523	NM_004259	RECQL5	RecQ protein-like 5
A_23_P316812	0.6867	8.8508	8.6458	0	0.0007	5.2535	NR_002796	AKR7A2P1	aldo-keto reductase family 7, member A2 pseudogene 1
A_23_P49082	0.6867	9.27	8.4976	0	0.0008	5.0882	NM_012225	NUBP2	nucleotide binding protein 2
A_23_P112103	0.6867	8.8792	7.3105	0	0.0015	3.6641	NM_024736	GSDMD	gasdermin D
A_23_P410998	0.6833	8.8675	8.4191	0	0.0008	4.9995	NM_002868	RAB5B	RAB5B, member RAS oncogene family
A_24_P384636	0.6833	10.2092	7.1605	0	0.0017	3.4708	NM_024038	C19orf43	chromosome 19 open reading frame 43
A_23_P160154	0.68	8.8125	7.4968	0	0.0013	3.8998	NM_000403	GALE	UDP-galactose-4-epimerase
A_33_P3369581	0.6767	11.2958	7.2165	0	0.0016	3.5433	NM_003755	EIF3G	eukaryotic translation initiation factor 3, subunit G
A_23_P100764	0.6767	11.3525	7.0144	0	0.0018	3.2796	NM_016016	SLC25A39	solute carrier family 25, member 39
A_24_P178654	0.6733	13.3825	8.585	0	0.0008	5.1859	ENST00000430258
A_24_P44931	0.6733	10.5308	7.9496	0	0.001	4.4535	NM_032868	MPND	MPN domain containing
A_33_P3270404	0.6733	9.73	7.7295	0	0.0012	4.1877	NM_001077198	ATG9A	autophagy related 9A
A_33_P3391429	0.6733	10.0033	7.423	0	0.0014	3.807	NM_024836	ZNF672	zinc finger protein 672
A_23_P8561	0.66	9.6758	9.1404	0	0.0006	5.7867	NM_001040457	RHBDD2	rhomboid domain containing 2
A_33_P3215999	0.66	7.9092	8.5079	0	0.0008	5.0997	NM_001145526	AFMID	arylformamidase
A_23_P79043	0.66	13.2217	8.1535	0	0.0009	4.694	NM_032635	TMEM147	transmembrane protein 147
A_21_P0011730	0.66	7.8667	7.9669	0	0.001	4.4741	ENST00000598425
A_33_P3209497	0.6567	8.6067	8.2969	0	0.0008	4.86	ENST00000439431
A_23_P75500	0.6533	11.33	7.5555	0	0.0013	3.9732	NM_001024957	BRMS1	breast cancer metastasis suppressor 1
A_33_P3289426	0.6533	10.9883	7.4648	0	0.0013	3.8597	NM_173680	ZNF775	zinc finger protein 775
A_33_P3234410	0.6533	12.2458	6.9968	0	0.0019	3.2563	ENST00000459875
A_23_P216689	0.65	9.7492	7.4262	0	0.0014	3.8111	NM_007371	BRD3	bromodomain containing 3
A_24_P928604	0.6467	13.6933	8.9325	0	0.0007	5.5659	ENST00000401937
A_23_P149419	0.6467	10.465	8.4741	0	0.0008	5.0616	NM_022078	GPATCH3	G patch domain containing 3
A_22_P00002570	0.6467	6.5275	7.1183	0	0.0018	3.4158	lnc-C17orf97-1:1	lnc-C17orf97-1	lnc-C17orf97-1:1
A_24_P358164	0.6433	13.6683	8.3696	0	0.0008	4.9432	NR_026890	RPSAP9	ribosomal protein SA pseudogene 9
A_33_P3355944	0.6433	7.7083	7.4695	0	0.0013	3.8656	ENST00000582452	LINC00908	long intergenic non-protein coding RNA 908
A_33_P3385387	0.6367	10.9558	7.5707	0	0.0013	3.9921	ENST00000478088
A_23_P127475	0.6333	9.9358	7.0662	0	0.0018	3.3477	NM_005125	CCS	copper chaperone for superoxide dismutase
A_24_P850428	0.63	12.9592	9.3192	0	0.0006	5.9726	ENST00000401872
A_23_P92552	0.63	8.9692	7.4745	0	0.0013	3.8719	NM_004564	GATB	glutamyl-tRNA(Gln) amidotransferase, subunit B
A_23_P101551	0.63	9.8008	7.4108	0	0.0014	3.7916	NM_001190	BCAT2	branched chain amino-acid transaminase 2, mitochondrial
A_23_P104607	0.6267	10.9642	7.8954	0	0.001	4.3886	NM_002804	PSMC3	proteasome (prosome, macropain) 26S subunit, ATPase, 3
A_23_P340890	0.6267	9.9883	7.3523	0	0.0015	3.7174	NM_001195753	THAP3	THAP domain containing, apoptosis associated protein 3
A_33_P3372466	0.6233	11.0333	9.3189	0	0.0006	5.9722	NM_138501	TECR	trans-2,3-enoyl-CoA reductase
A_23_P118406	0.6167	10.94	8.574	0	0.0008	5.1737	NM_001033046	C17orf62	chromosome 17 open reading frame 62
A_23_P166159	0.6133	11.1008	10.1349	0	0.0005	6.7777	NM_030815	PDRG1	p53 and DNA-damage regulated 1
A_33_P3771039	0.6133	13.9092	7.0706	0	0.0018	3.3535	ENST00000416734
A_24_P340976	0.61	12.9333	8.9492	0	0.0007	5.5838	ENST00000456555
A_32_P193288	0.61	15.1158	7.6647	0	0.0013	4.1083	NM_000980	RPL18A	ribosomal protein L18a
A_24_P71153	0.6067	8.9217	7.478	0	0.0013	3.8762	NM_000437	PAFAH2	platelet-activating factor acetylhydrolase 2, 40kDa
A_24_P280833	0.6033	8.1108	7.8346	0	0.0011	4.3154	NR_033990	LOC100129138	THAP domain containing, apoptosis associated protein 3 pseudogene
A_23_P94857	0.6033	10.4317	7.0317	0	0.0018	3.3024	NM_016219	MAN1B1	mannosidase, alpha, class 1B, member 1
A_23_P212447	0.6033	9.725	6.9529	0	0.0019	3.198	NM_018262	IFT122	intraflagellar transport 122
A_23_P91114	0.6	11.3083	8.7204	0	0.0007	5.3357	NM_013388	PREB	prolactin regulatory element binding
A_24_P244410	0.5967	9.63	9.9028	0	0.0005	6.5556	NM_014042	ANAPC15	anaphase promoting complex subunit 15
A_23_P4425	0.5967	11.7283	7.7935	0	0.0011	4.2656	NM_002018	FLII	flightless I homolog (Drosophila)
A_23_P119617	0.5933	9.8183	7.4679	0	0.0013	3.8636	NM_172231	SUGP1	SURP and G patch domain containing 1
A_24_P399500	0.59	8.6208	7.4985	0	0.0013	3.902	NM_174895	PCP2	Purkinje cell protein 2
A_23_P213369	0.59	9.6225	7.3198	0	0.0015	3.6759	NM_014773	KIAA0141	KIAA0141
A_23_P35791	0.5867	11.1292	8.2831	0	0.0008	4.8442	NM_003942	RPS6KA4	ribosomal protein S6 kinase, 90kDa, polypeptide 4
A_23_P91468	0.5867	13.67	8.4542	0	0.0008	5.0392	NM_002792	PSMA7	proteasome (prosome, macropain) subunit, alpha type, 7
A_23_P34115	0.5867	11.345	7.4943	0	0.0013	3.8967	NM_004135	IDH3G	isocitrate dehydrogenase 3 (NAD+) gamma
A_24_P128683	0.5867	9.7417	7.6432	0	0.0013	4.0818	NM_015680	CNPPD1	cyclin Pas1/PHO80 domain containing 1
A_24_P780052	0.5867	13.84	7.1798	0	0.0017	3.4959	NR_003662	RPSAP58	ribosomal protein SA pseudogene 58
A_32_P512061	0.5833	11.4183	8.2052	0	0.0009	4.7541	NR_002188	GBAP1	glucosidase, beta, acid pseudogene 1
A_23_P116840	0.58	10.1183	8.414	0	0.0008	4.9937	NM_021934	ATG101	autophagy related 101
A_23_P122116	0.58	10.9283	7.5379	0	0.0013	3.9512	NM_016222	DDX41	DEAD (Asp-Glu-Ala-Asp) box polypeptide 41
A_23_P153692	0.58	12.02	7.6154	0	0.0013	4.0475	NM_006297	XRCC1	X-ray repair complementing defective repair in Chinese hamster cells 1
A_23_P41009	0.58	9.8658	7.4557	0	0.0013	3.8482	NM_015926	TEX264	testis expressed 264
A_24_P164731	0.58	9.035	7.5803	0	0.0013	4.004	NM_006858	TMED1	transmembrane emp24 protein transport domain containing 1
A_23_P48237	0.5767	9.6558	8.4618	0	0.0008	5.0478	NM_006337	MCRS1	microspherule protein 1
A_24_P194017	0.5733	9.2875	8.07	0	0.0009	4.5961	NM_015953	NOSIP	nitric oxide synthase interacting protein
A_23_P407614	0.57	9.9125	7.0982	0	0.0018	3.3896	NM_152901	PYDC1	PYD (pyrin domain) containing 1
A_24_P390928	0.5667	11.6033	7.2259	0	0.0016	3.5555	NM_024108	TRAPPC6A	trafficking protein particle complex 6A
A_23_P158007	0.56	10.2142	8.4986	0	0.0008	5.0893	NM_032799	ZDHHC12	zinc finger, DHHC-type containing 12
A_23_P254415	0.5567	14.9533	7.4522	0	0.0013	3.8438	NR_003662	RPSAP58	ribosomal protein SA pseudogene 58
A_23_P251548	0.5567	9.8308	7.0489	0	0.0018	3.3249	NM_144582	TEX261	testis expressed 261
A_23_P149690	0.5567	8.1958	6.9637	0	0.0019	3.2124	NM_018216	PANK4	pantothenate kinase 4
A_23_P256835	0.5367	10.6442	7.1177	0	0.0018	3.415	NM_016030	TRAPPC12	trafficking protein particle complex 12
A_23_P150931	0.53	8.9883	7.1782	0	0.0017	3.4938	NM_018113	LMBR1L	limb development membrane protein 1-like
A_23_P201035	0.5267	11.9125	7.1023	0	0.0018	3.395	NM_001005741	GBA	glucosidase, beta, acid
A_23_P19576	0.51	14.1375	7.4954	0	0.0013	3.898	NM_031287	SF3B5	splicing factor 3b, subunit 5, 10kDa
A_23_P72853	0.51	10.9842	7.0784	0	0.0018	3.3637	NM_032889	MFSD5	major facilitator superfamily domain containing 5
A_24_P201491	0.5067	11.0108	7.1161	0	0.0018	3.413	NM_004927	MRPL49	mitochondrial ribosomal protein L49
A_24_P766208	0.5033	15.455	7.7395	0	0.0012	4.1999	NM_000967	RPL3	ribosomal protein L3
A_24_P212565	0.5	9.0275	7.3699	0	0.0014	3.7397	ENST00000521069
A_24_P185117	0.4967	10.3058	7.52	0	0.0013	3.9288	NM_031430	RILP	Rab interacting lysosomal protein
A_23_P115124	0.4933	8.9208	7.0559	0	0.0018	3.3342	NM_145214	TRIM11	tripartite motif containing 11
A_23_P157784	0.4833	10.7525	7.4747	0	0.0013	3.8722	NM_032593	HINT2	histidine triad nucleotide binding protein 2
A_33_P3284586	0.48	8.3642	7.0973	0	0.0018	3.3884	NM_018378	FBXL8	F-box and leucine-rich repeat protein 8
A_23_P60240	0.4567	9.985	7.1861	0	0.0017	3.504	NM_032634	PIGO	phosphatidylinositol glycan anchor biosynthesis, class O
A_33_P3353125	-0.49	9.7625	-7.578	0	0.0013	4.0011	BC018676
A_22_P00020229	-0.5133	6.5508	-7.2973	0	0.0015	3.6472	lnc-DALRD3-2:2	lnc-DALRD3-2	lnc-DALRD3-2:2
A_24_P349002	-0.5333	10.4992	-8.7861	0	0.0007	5.4076	NM_172020	POM121	POM121 transmembrane nucleoporin
A_24_P58122	-0.5333	9.5692	-7.3052	0	0.0015	3.6573	NM_015306	USP24	ubiquitin specific peptidase 24
A_32_P140706	-0.5433	7.6833	-7.722	0	0.0012	4.1786	NM_000535	PMS2	PMS2 postmeiotic segregation increased 2 (S. cerevisiae)
A_23_P252211	-0.5433	8.4467	-7.0552	0	0.0018	3.3332	NM_024010	MTRR	5-methyltetrahydrofolate-homocysteine methyltransferase reductase
A_33_P3404286	-0.58	11.1	-8.5562	0	0.0008	5.1538	NM_001080398	KIAA0368	KIAA0368
A_24_P252497	-0.58	13.0775	-6.9872	0	0.0019	3.2436	NM_025195	TRIB1	tribbles pseudokinase 1
A_32_P95823	-0.5867	9.1158	-7.0718	0	0.0018	3.355	NM_014607	UBXN4	UBX domain protein 4
A_33_P3364811	-0.5933	12.1242	-8.7168	0	0.0007	5.3317	NM_002838	PTPRC	protein tyrosine phosphatase, receptor type, C
A_22_P00017050	-0.5933	7.6875	-7.2113	0	0.0016	3.5366	lnc-TUBA1C-1:2	lnc-TUBA1C-1	lnc-TUBA1C-1:2
A_33_P3268408	-0.5967	8.0408	-6.9492	0	0.0019	3.1932	ENST00000605511
A_33_P3382236	-0.6	8.2258	-7.4293	0	0.0014	3.815	NM_001258299	KIAA1598	KIAA1598
A_33_P3289218	-0.6033	8.7842	-9.6772	0	0.0006	6.3345	NM_014911	AAK1	AP2 associated kinase 1
A_33_P3232527	-0.6067	7.6475	-9.285	0	0.0006	5.9373	NM_025191	EDEM3	ER degradation enhancer, mannosidase alpha-like 3
A_32_P191895	-0.61	10.8425	-7.8526	0	0.001	4.3371	BC045716
A_24_P288685	-0.6467	9.2625	-8.4716	0	0.0008	5.0588	NM_001560	IL13RA1	interleukin 13 receptor, alpha 1
A_23_P409553	-0.6533	6.4733	-8.9483	0	0.0007	5.5829	NM_177951	PPM1A	protein phosphatase, Mg2+/Mn2+ dependent, 1A
A_22_P00017071	-0.6567	8.195	-9.6296	0	0.0006	6.2871	lnc-TUFM-1:1	lnc-TUFM-1	lnc-TUFM-1:1
A_32_P193822	-0.6567	9.6417	-8.4732	0	0.0008	5.0606	NM_014827	ZC3H11A	zinc finger CCCH-type containing 11A
A_23_P388681	-0.6633	8.5825	-7.5734	0	0.0013	3.9954	NM_001419	ELAVL1	ELAV like RNA binding protein 1
A_32_P120638	-0.6667	7.335	-7.6434	0	0.0013	4.0821	NM_033547	INTS4	integrator complex subunit 4
A_23_P119102	-0.6733	12.5308	-7.4207	0	0.0014	3.8041	NM_003370	VASP	vasodilator-stimulated phosphoprotein
A_33_P3369419	-0.68	7.1767	-7.0277	0	0.0018	3.2971	NM_001282861	GON4L	gon-4-like (C. elegans)
A_23_P426636	-0.6867	12.1367	-7.0865	0	0.0018	3.3743	NM_001620	AHNAK	AHNAK nucleoprotein
A_33_P3214027	-0.69	6.8942	-8.1455	0	0.0009	4.6846	NM_001254732	SPECC1L	sperm antigen with calponin homology and coiled-coil domains 1-like
A_24_P16378	-0.6967	6.9908	-8.7051	0	0.0007	5.3189	NM_152419	HGSNAT	heparan-alpha-glucosaminide N-acetyltransferase
A_24_P140204	-0.71	10.59	-8.3793	0	0.0008	4.9543	NM_017771	PXK	PX domain containing serine/threonine kinase
A_24_P518369	-0.7167	8.1192	-8.1985	0	0.0009	4.7464	ENST00000513203
A_21_P0014288	-0.7167	8.6208	-7.5076	0	0.0013	3.9133	AK124233	ANKRD10-IT1	ANKRD10 intronic transcript 1 (non-protein coding)
A_24_P267592	-0.7333	9.2058	-8.7054	0	0.0007	5.3192	NM_015474	SAMHD1	SAM domain and HD domain 1
A_33_P3247858	-0.75	11.0408	-7.9115	0	0.001	4.4079	NM_001166461	MPP1	membrane protein, palmitoylated 1, 55kDa
A_24_P138022	-0.75	10.3058	-7.5504	0	0.0013	3.9667	NM_014612	FAM120A	family with sequence similarity 120A
A_23_P136573	-0.75	10.3567	-7.0162	0	0.0018	3.2819	NM_003896	ST3GAL5	ST3 beta-galactoside alpha-2,3-sialyltransferase 5
A_24_P169092	-0.7533	7.9983	-9.5647	0	0.0006	6.2222	ENST00000618849	MAML2	mastermind-like 2 (Drosophila)
A_24_P179044	-0.7533	7.805	-8.8012	0	0.0007	5.424	NM_016224	SNX9	sorting nexin 9
A_33_P3373745	-0.7533	7.4875	-7.4863	0	0.0013	3.8867	NM_014299	BRD4	bromodomain containing 4
A_33_P3299590	-0.7767	8.6483	-7.1211	0	0.0018	3.4196	NM_001128854	SRRT	serrate, RNA effector molecule
A_24_P152527	-0.7867	10.93	-8.4274	0	0.0008	5.009	NM_006373	VAT1	vesicle amine transport 1
A_21_P0000664	-0.7933	9.4833	-8.2656	0	0.0008	4.824	ENST00000544344	CD4	CD4 molecule
A_24_P36944	-0.7967	6.8867	-8.9587	0	0.0007	5.594	NM_014812	CEP170	centrosomal protein 170kDa
A_33_P3402091	-0.8	9.0975	-7.8189	0	0.0011	4.2964	NM_006343	MERTK	MER proto-oncogene, tyrosine kinase
A_21_P0014940	-0.83	9.165	-11.0204	0	0.0004	7.5779	lnc-TSC1-1:1	lnc-TSC1-1	lnc-TSC1-1:1
A_33_P3346193	-0.8333	8.765	-7.9557	0	0.001	4.4607	NM_001043351	TPM3	tropomyosin 3
A_24_P73669	-0.8433	8.27	-7.8904	0	0.001	4.3826	NM_002094	GSPT1	G1 to S phase transition 1
A_33_P3383936	-0.8567	6.1967	-10.782	0	0.0004	7.3696	NM_014966	DHX30	DEAH (Asp-Glu-Ala-His) box helicase 30
A_24_P74559	-0.89	10.2525	-9.3318	0	0.0006	5.9855	NM_013385	CYTH4	cytohesin 4
A_33_P3403044	-0.9067	9.5383	-8.7554	0	0.0007	5.3741	NM_005911	MAT2A	methionine adenosyltransferase II, alpha
A_33_P3329607	-0.9067	9.6633	-8.1182	0	0.0009	4.6527	NM_030981	RAB1B	RAB1B, member RAS oncogene family
A_21_P0014042	-0.93	8.23	-8.0898	0	0.0009	4.6194	NM_001135844	SIRPB1	signal-regulatory protein beta 1
A_33_P3284108	-0.9333	8.3033	-8.6181	0	0.0007	5.2228	NM_006178	NSF	N-ethylmaleimide-sensitive factor
A_33_P3247237	-0.9533	7.6583	-8.0179	0	0.001	4.5346	NM_001131015	CIZ1	CDKN1A interacting zinc finger protein 1
A_24_P133253	-0.9667	8.0292	-7.2718	0	0.0016	3.6146	NM_000899	KITLG	KIT ligand
A_24_P336584	-0.98	7.2817	-7.5824	0	0.0013	4.0066	NM_182664	RASSF5	Ras association (RalGDS/AF-6) domain family member 5
A_33_P3332616	-0.9867	9.755	-10.9995	0	0.0004	7.5598	TCONS_l2_00030193	XLOC_l2_015508
A_23_P147431	-1.0067	13.8867	-8.7674	0	0.0007	5.3872	NM_002350	LYN	LYN proto-oncogene, Src family tyrosine kinase
A_24_P143574	-1.02	9.2933	-10.2089	0	0.0005	6.8475	NM_006065	SIRPB1	signal-regulatory protein beta 1
A_33_P3334791	-1.03	10.3525	-8.9424	0	0.0007	5.5766	NM_001256608	GLMP	glycosylated lysosomal membrane protein
A_33_P3223338	-1.0333	7.4758	-7.0558	0	0.0018	3.334	ENST00000453888	PARVG	parvin, gamma
A_33_P3343872	-1.04	9.0417	-9.8945	0	0.0005	6.5476	NM_001039508	SIRPG	signal-regulatory protein gamma
A_33_P3403048	-1.06	7.2092	-9.1361	0	0.0006	5.7821	AK294208
A_21_P0010617	-1.0733	8.6342	-10.2412	0	0.0005	6.8777	ENST00000437410
A_33_P3299796	-1.08	8.0942	-9.5483	0	0.0006	6.2057	ENST00000536349	MAN1B1	mannosidase, alpha, class 1B, member 1
A_33_P3293675	-1.14	7.1333	-7.6272	0	0.0013	4.062	NM_006598	SLC12A7	solute carrier family 12 (potassium/chloride transporter), member 7
A_23_P210538	-1.22	7.7	-8.0847	0	0.0009	4.6133	NM_182764	ELMO2	engulfment and cell motility 2
A_24_P100742	-1.23	8.52	-14.8254	0	0.0001	10.3158	NM_014189	ADD1	adducin 1 (alpha)
A_33_P3305458	-1.23	11.2008	-7.5975	0	0.0013	4.0253	NM_004381	ATF6B	activating transcription factor 6 beta
A_23_P430411	-1.2633	12.0075	-9.1397	0	0.0006	5.7859	ENST00000610622	ITGB2	integrin, beta 2 (complement component 3 receptor 3 and 4 subunit)
A_33_P3346573	-1.3267	7.7975	-8.3523	0	0.0008	4.9235	NM_001134364	MAP4	microtubule-associated protein 4
A_33_P3227231	-1.3533	5.8858	-10.4947	0	0.0005	7.1117	ENST00000481817	LOC155060	AI894139 pseudogene
A_32_P169574	-1.3567	8.0567	-8.1281	0	0.0009	4.6643	NM_017602	OTUD5	OTU deubiquitinase 5
A_33_P3234571	-1.3667	8.1725	-8.5354	0	0.0008	5.1305	NM_145109	MAP2K3	mitogen-activated protein kinase kinase 3
A_22_P00025796	-1.5367	6.735	-8.8773	0	0.0007	5.5065	NM_173165	NFATC3	nuclear factor of activated T-cells, cytoplasmic, calcineurin-dependent 3
A_24_P362193	-1.6133	12.3317	-9.4488	0	0.0006	6.1051	NM_003874	CD84	CD84 molecule
A_23_P218807	-1.76	9.1775	-8.4986	0	0.0008	5.0892	NM_017590	ZC3H7B	zinc finger CCCH-type containing 7B
A_24_P240242	-1.7667	7.525	-12.2221	0	0.0002	8.5548	NM_002375	MAP4	microtubule-associated protein 4
A_33_P3320277	-1.9467	6.3	-12.617	0	0.0002	8.8512	NM_014874	MFN2	mitofusin 2
A_23_P40240	-2.1233	16.3867	-11.975	0	0.0003	8.3634	NM_001336	CTSZ	cathepsin Z
