## Supplementary Table VI for "5-HT_2B_ serotonin receptor agonist BW723C86 shapes the macrophage gene profile via AhR and impairs monocyte-to-osteoclast differentiation"

### Sheet: Table VI
	Supplementary Table VI. Gene lists derived from the transcriptomic analysis (adj p<0.002)
	BW723C86 vs Control Upregulated p<0.002		BW723C86 vs Control Downregulated p<0.002		BW723C86+SB204741 vs SB204741 Upregulated p<0.002		BW723C86+SB204741 vs SB204741 Downregulated p<0.002		Genes upregulated by BW723C86 HTR2B-dependent		Genes upregulated by BW723C86 HTR2B-independent		Genes downregulated by BW723C86 HTR2B-dependent		Genes downregulated by BW723C86 HTR2B-independent
	357 genes		401 genes		155 genes		70 genes		217 genes		140 genes		334 genes		67 genes
	APOL6		SYVN1		G6PD		lnc-DALRD3-2		lnc-TRPM1-1		APOL6		SYVN1		USP24
	lnc-TRPM1-1		MSN		COASY		POM121		AHRR		G6PD		MSN		lnc-DALRD3-2
	G6PD		C11orf54		ENG		USP24		SLC1A5		COASY		C11orf54		EDEM3
	COASY		HNRNPK		CLPTM1		PMS2		UBL7-AS1		ENG		HNRNPK		PPM1A
	ENG		ANKHD1		SERTAD3		MTRR		LOC102724532		CMTM7		ANKHD1		PTPRC
	AHRR		ST13		CMTM7		KIAA0368		CNNM2		MCM2		ST13		CEP170
	CMTM7		SEC31A		ECH1		TRIB1		TRMT2B		ELP6		SEC31A		UBXN4
	MCM2		SIAH1		TMEM95		UBXN4		HIRIP3		SERTAD3		SIAH1		KIAA1598
	ELP6		PREX1		AGTRAP		PTPRC		FBXO44		ANKZF1		PREX1		KIAA0368
	SLC1A5		UBXN2A		COG4		lnc-TUBA1C-1		NT5DC2		CLPTM1		UBXN2A		MTRR
	UBL7-AS1		HIAT1		XLOC_l2_005933		KIAA1598		SLC25A1		AKT2		HIAT1		TPM3
	LOC102724532		WAC		ELP6		AAK1		ARRDC2		ACY1		WAC		ZC3H11A
	CNNM2		USP24		MCM2		EDEM3		RGS12		PTPN18		NUP205		ELAVL1
	SERTAD3		NUP205		NUDT16P1		IL13RA1		ATG2A		NMRAL1		VCL		HGSNAT
	TRMT2B		VCL		PDXP		PPM1A		ATP13A1		EIF6		MAK16		INTS4
	HIRIP3		MAK16		lnc-MTERF-5		lnc-TUFM-1		CYP1B1		SMG5		CLCC1		TRIB1
	ANKZF1		CLCC1		PTPN18		ZC3H11A		SEMA6B		IFI35		RAB18		AAK1
	FBXO44		RAB18		ACTR1B		ELAVL1		EDARADD		RING1		TSPAN14		POM121
	CLPTM1		lnc-DALRD3-2		XLOC_l2_006025		INTS4		LRPAP1		COG4		CSDE1		lnc-TUBA1C-1
	AKT2		TSPAN14		LTK		VASP		GPAA1		PDXP		GOLGA7		MAML2
	ACY1		CSDE1		ANKZF1		GON4L		ILF3		COLGALT1		TLR6		SPECC1L
	PTPN18		GOLGA7		RING1		AHNAK		C7orf50		DHPS		ARIH1		ST3GAL5
	NMRAL1		TLR6		PAQR9-AS1		SPECC1L		LOC100505685		ZNF414		RAB10		DHX30
	EIF6		ARIH1		SLC25A19		HGSNAT		NCF4		UBL7		TAOK3		RASSF5
	SMG5		RAB10		DEDD2		PXK		BAZ1B		PDXK		XLOC_l2_005874		lnc-TUFM-1
	NT5DC2		TAOK3		PDXK		ANKRD10-IT1		lnc-LEPRE1-1		ECH1		ZC3H7A		SAMHD1
	IFI35		XLOC_l2_005874		UBL7		SAMHD1		PPAN-P2RY11		PPP1R15A		EBLN3		MERTK
	RING1		ZC3H7A		IFI35		MPP1		APOBR		NUDT16P1		NT5C2		lnc-TSC1-1
	COG4		EBLN3		PPP1R15A		FAM120A		IPO13		ARL2		PAK1IP1		AHNAK
	PDXP		NT5C2		NMRAL1		ST3GAL5		CCDC102B		RPS3		ZNF644		NSF
	SLC25A1		PAK1IP1		MEF2BNB		MAML2		DCTN1		REEP4		FAM210A		BRD4
	ARRDC2		ZNF644		SMG5		SNX9		DLG2		HSPB1		FNBP1		SNX9
	RGS12		FAM210A		ABCF1		BRD4		CHTF8		MEF2BNB		PTGES3		PXK
	ATG2A		EDEM3		APEH		SRRT		TMEM104		MCM5		GOLGA2P5		VASP
	COLGALT1		FNBP1		EIF6		VAT1		ZNF687		PSMF1		SETD8		VAT1
	DHPS		PTGES3		ZNF414		CD4		LSP1		TRIM21		MKRN1		CD4
	ZNF414		GOLGA2P5		APOL6		CEP170		F2RL3		SLC25A19		ARL14EP		GSPT1
	ATP13A1		SETD8		ZBTB17		MERTK		FARS2		INAFM1		IARS2		CIZ1
	UBL7		MKRN1		INAFM1		lnc-TSC1-1		NAT9		RPSAP58		MEAF6		FAM120A
	PDXK		ARL14EP		TNFRSF1B		TPM3		SSTR3		RPUSD3		KLF7		RAB1B
	CYP1B1		IARS2		ELOF1		GSPT1		MED16		MPG		FEN1		CYTH4
	ECH1		MEAF6		NELFB		DHX30		MED22		LCK		PTMA		MPP1
	SEMA6B		KLF7		PLXND1		CYTH4		TCN2		NUBP2		NRP2		MAT2A
	EDARADD		FEN1		AKT2		MAT2A		LOC101927577		C19orf43		BMP2K		SIRPB1
	LRPAP1		PTMA		COLGALT1		RAB1B		PQBP1		NELFB		CTDSP2		ANKRD10-IT1
	PPP1R15A		NRP2		RALY		SIRPB1		CD300C		NADSYN1		PECAM1		KITLG
	NUDT16P1		BMP2K		SGSH		NSF		RAD51-AS1		LOC100129138		AFG3L2		GLMP
	GPAA1		CTDSP2		TRIM21		CIZ1		MAP4K1		ABCF1		KCTD1		GON4L
	ILF3		PECAM1		LCK		KITLG		DPP3		GSDMD		NUDCD1		LYN
	ARL2		AFG3L2		TCTA		RASSF5		FARSA		APEH		AP4S1		SRRT
	C7orf50		KCTD1		REEP4		XLOC_l2_015508		CAPNS2		PINK1		TTC14		MAN1B1
	LOC100505685		NUDCD1		ACY1		LYN		ZNF629		UBXN6		DENND1A		XLOC_l2_015508
	NCF4		AP4S1		NADSYN1		GLMP		SKIV2L		SGSH		ZEB2		SIRPG
	RPS3		TTC14		RPUSD3		PARVG		DCAF11		TECR		C1orf35		ELMO2
	REEP4		DENND1A		MCM5		SIRPG		FDPSP2		TCTA		SSB		ADD1
	HSPB1		ZEB2		LOC727993		MAN1B1		SELPLG		XLOC_l2_006025		SMC1A		SLC12A7
	BAZ1B		C1orf35		ACTR1A		SLC12A7		HEXA		ACTR1A		HNRNPC		ATF6B
	lnc-LEPRE1-1		SSB		RPS3		ELMO2		IGSF9		UBL4A		STAG1		LOC155060
	PPAN-P2RY11		SMC1A		ARL2		ADD1		C1orf140		RPSAP52		USP3		ITGB2
	APOBR		HNRNPC		POLDIP3		ATF6B		ASB1		BST2		NUDT19		MAP2K3
	IPO13		STAG1		DTNBP1		ITGB2		TBC1D25		LTK		ANKRD11		MAP4
	CCDC102B		USP3		BST2		MAP4		MRPL9		SUV39H1		ISY1		OTUD5
	DCTN1		NUDT19		WWP2		LOC155060		EHMT2		ZBTB17		BEND3		ZC3H7B
	MEF2BNB		ANKRD11		FEM1A		OTUD5		PAQR4		BRMS1		AKIRIN2		CD84
	MCM5		ISY1		ELOVL1		MAP2K3		DNAJC4		SLC25A39		SRSF7		MFN2
	PSMF1		BEND3		SPRYD3		NFATC3		ZNF316		BRD3		TRIM4		NFATC3
	TRIM21		PPM1A		MAP7D1		CD84		TMCO4		RAB5B		lnc-NDUFS5-2		CTSZ
	DLG2		AKIRIN2		RPSAP52		ZC3H7B		SCRN2		SPRYD3		SLC35A5
	SLC25A19		SRSF7		UBXN6		MFN2		NISCH		ANAPC15		SMURF2
	CHTF8		TRIM4		MOB2		CTSZ		PGAP3		DEDD2		TBC1D1
	TMEM104		PTPRC		DHPS				SLC9A5		CCS		NCOA1
	INAFM1		lnc-NDUFS5-2		UBL4A				ZNF767P		RNF123		CCNB3
	ZNF687		SLC35A5		PSMF1				lnc-FAM53A-1		EIF3G		OSBPL3
	LSP1		SMURF2		HSPB1				TAB1		RALY		E2F6
	RPSAP58		TBC1D1		RPSAP58				ASPSCR1		AKR7A2P1		FNIP1
	RPUSD3		NCOA1		MPG				lnc-TNFRSF10A-1		AFMID		TBL1Y
	F2RL3		CCNB3		SUV39H1				FBXW4		MAP7D1		CYB5R4
	MPG		OSBPL3		PINK1				PRPF31		ACTR1B		RAPGEF2
	FARS2		E2F6		MTCH1				SELO		MTCH1		ABCC10
	NAT9		FNIP1		ZNF513				KIFC2		POLDIP3		FMNL2
	LCK		TBL1Y		ANXA6				GSTZ1		BCAT2		TLK2
	SSTR3		CYB5R4		RNF123				MFNG		RHBDD2		MACF1
	MED16		RAPGEF2		DMAP1				TIMM13		FLII		CARD6
	NUBP2		ABCC10		AKR7A3				LOC100507054		MPND		AGAP9
	C19orf43		FMNL2		SLC12A4				ATPAF2		MRPL49		CCZ1
	MED22		TLK2		RECQL5				MAD1L1		ELOVL1		PALB2
	TCN2		MACF1		AKR7A2P1				NDUFS7		AKR7A3		PAPOLA
	LOC101927577		CEP170		NUBP2				MED25		TMEM147		SPRTN
	NELFB		CARD6		GSDMD				LINC-ROR		LMBR1L		MTOR
	NADSYN1		AGAP9		RAB5B				C1orf86		RECQL5		DYNC1I2
	LOC100129138		CCZ1		C19orf43				CAPN3		PREB		BTBD7
	PQBP1		PALB2		GALE				LOC101927346		PLXND1		RBM47
	ABCF1		PAPOLA		EIF3G				ING4		ATG9A		LARP7
	CD300C		SPRTN		SLC25A39				ACSF3		SLC12A4		GAPVD1
	RAD51-AS1		UBXN4		MPND				CIZ1		RPSAP9		PLCL2
	MAP4K1		MTOR		ATG9A				C19orf25		TRAPPC6A		VPS13A
	GSDMD		DYNC1I2		ZNF672				CCHCR1		PAFAH2		YWHAE
	APEH		BTBD7		RHBDD2				LTBR		GPATCH3		ACIN1
	DPP3		RBM47		AFMID				BCAS3		ANXA6		EXOC6
	FARSA		LARP7		TMEM147				DALRD3		TRAPPC12		ZKSCAN1
	PINK1		GAPVD1		BRMS1				HOOK2		THAP3		ID2
	UBXN6		PLCL2		ZNF775				SFXN3		ZNF672		DBF4
	CAPNS2		VPS13A		BRD3				ANGPT4		DMAP1		LOC439933
	ZNF629		YWHAE		GPATCH3				RPL18		WWP2		ZCCHC17
	SKIV2L		ACIN1		lnc-C17orf97-1				UBXN11		FEM1A		ARPC5
	DCAF11		KIAA1598		RPSAP9				SLC26A6		GALE		PCYT1A
	SGSH		EXOC6		LINC00908				PPP2R4		MOB2		SON
	FDPSP2		ZKSCAN1		CCS				SZT2		ZNF775		ATP6AP2
	SELPLG		ID2		GATB				CSH2		GBAP1		SRD5A3
	TECR		DBF4		BCAT2				SEPT7-AS1		PSMC3		AGFG1
	TCTA		LOC439933		PSMC3				HTRA2		PSMA7		USP32P2
	XLOC_l2_006025		ZCCHC17		THAP3				CAPNS1		RPL18A		CXorf21
	ACTR1A		ARPC5		TECR				KIAA2013		PCP2		GNB1
	UBL4A		PCYT1A		C17orf62				lnc-CTNNA2-1		PDRG1		TRMT2B
	HEXA		SON		PDRG1				DGAT1		IFT122		CHD1
	IGSF9		ATP6AP2		RPL18A				LRSAM1		DDX41		VAPB
	C1orf140		SRD5A3		PAFAH2				lnc-PIEZO2-3		KIAA0141		2002-09-01
	ASB1		AGFG1		LOC100129138				NME4		GATB		VPS35
	TBC1D25		USP32P2		MAN1B1				lnc-ANKRD53-1		TRIM11		FANCL
	MRPL9		CXorf21		IFT122				TMEM191B		XRCC1		FUBP1
	EHMT2		GNB1		PREB				VGLL4		IDH3G		MGC70870
	RPSAP52		TRMT2B		ANAPC15				RAD9A		PYDC1		TRAK1
	BST2		CHD1		FLII				TRAPPC1		RPS6KA4		PSEN1
	LTK		VAPB		SUGP1				VAMP2		RILP		NCOR1
	SUV39H1		2002-09-01		PCP2				XLOC_l2_007829		MCRS1		NF1
	PAQR4		VPS35		KIAA0141				NUDT14		SUGP1		SRGAP2C
	DNAJC4		FANCL		RPS6KA4				CAMKK1		GBA		FBXO11
	ZBTB17		FUBP1		PSMA7				NUDCD3		MAN1B1		C17orf80
	ZNF316		KIAA0368		IDH3G				UBE2I		TEX261		ZNF791
	BRMS1		MGC70870		CNPPD1				OR2A2		ATG101		SYNCRIP
	TMCO4		TRAK1		GBAP1				BCAP31		TMED1		DTX3L
	SCRN2		PSEN1		ATG101				GALK1		C17orf62		APP
	SLC25A39		NCOR1		DDX41				PI4KA		MFSD5		ZNFX1
	NISCH		NF1		XRCC1				FES		PANK4		DCAF6
	BRD3		SRGAP2C		TEX264				C17orf105		PIGO		ARHGAP30
	PGAP3		FBXO11		TMED1				lnc-FAM105B-1		SF3B5		CXorf38
	RAB5B		C17orf80		MCRS1				SEC14L1P1		RPL3		DERL1
	SPRYD3		ZNF791		NOSIP				PPIEL		NOSIP		MARK4
	SLC9A5		SYNCRIP		PYDC1				C12orf10		FBXL8		ATXN2L
	ANAPC15		DTX3L		TRAPPC6A				HN1		ZDHHC12		ALKBH8
	DEDD2		APP		ZDHHC12				lnc-PABPC4-2				UGGT1
	ZNF767P		ZNFX1		TEX261				CCDC154				PSMD1
	lnc-FAM53A-1		DCAF6		PANK4				CYTH2				lnc-TFB1M-1
	CCS		ARHGAP30		TRAPPC12				lnc-DEK-1				FGD2
	TAB1		CXorf38		LMBR1L				lnc-C9orf147-1				BSDC1
	RNF123		DERL1		GBA				EPHB2				YWHAEP1
	ASPSCR1		MARK4		SF3B5				SERPINB6				NGRN
	EIF3G		ATXN2L		MFSD5				TCEB2				YWHAQ
	lnc-TNFRSF10A-1		ALKBH8		MRPL49				MLST8				GALNT10
	FBXW4		UGGT1		RPL3				CASZ1				CNOT1
	RALY		MTRR		RILP				LMAN2				SUV420H1
	PRPF31		PSMD1		TRIM11				LOC101928203				LOC100131541
	AKR7A2P1		lnc-TFB1M-1		HINT2				P4HTM				SIMC1
	AFMID		FGD2		FBXL8				KHNYN				AIM1
	MAP7D1		BSDC1		PIGO				POLE4				lnc-PLEKHG6-1
	SELO		YWHAEP1						MTX1				SMG7
	KIFC2		NGRN						TMEM208				TBC1D5
	ACTR1B		YWHAQ						ANO10				NFIC
	MTCH1		GALNT10						NAPRT				ZNF479
	GSTZ1		CNOT1						LINC00957				lnc-PEAK1.1-1
	MFNG		TPM3						SLC25A45				PINX1
	POLDIP3		SUV420H1						EZH1				BTAF1
	TIMM13		LOC100131541						ARAF				SURF4
	BCAT2		ZC3H11A						RITA1				DENND1B
	LOC100507054		SIMC1						COG7				SRGAP2B
	ATPAF2		AIM1						ARMC7				MAP3K5
	RHBDD2		lnc-PLEKHG6-1						ATP6V1E1				CEP89
	FLII		SMG7						MROH1				2006-09-01
	MPND		TBC1D5						GTPBP1				SRSF2
	MAD1L1		NFIC						TCF25				DNAJC5
	NDUFS7		ZNF479						SNHG7				DMXL2
	MRPL49		lnc-PEAK1.1-1						TMSB4X				MYD88
	ELOVL1		PINX1						MAP3K6				TXLNG
	AKR7A3		BTAF1						SLC35A4				IL18
	MED25		SURF4						FANCG				ING3
	LINC-ROR		DENND1B						AKAP8L				SH2B3
	TMEM147		SRGAP2B						TTC7A				PWWP2A
	C1orf86		MAP3K5						MANBAL				BRCC3
	CAPN3		CEP89						ACOT8				RAB11FIP1
	LMBR1L		2006-09-01						LSM2				EFTUD1
	LOC101927346		SRSF2						NRBP1				SBDS
	RECQL5		DNAJC5						FBXL20				lnc-RGL4-1
	ING4		DMXL2						NHP2L1				FTSJ3
	ACSF3		MYD88						NRM				NOD2
	CIZ1		TXLNG						BST1				EIF3A
	PREB		IL18						C2orf44				GALNT1
	C19orf25		ING3						GRIPAP1				TM4SF4
	PLXND1		ELAVL1						ENTPD6				CA2
	ATG9A		SH2B3						B3GAT3				NABP2
	CCHCR1		PWWP2A						RTCB				LINC00662
	SLC12A4		BRCC3						PEX16				CLINT1
	LTBR		RAB11FIP1						TSPAN4				RALBP1
	BCAS3		EFTUD1						ERP29				CDV3
	DALRD3		HGSNAT						HSD17B14				EIF3C
	HOOK2		SBDS						EEF1A1				ZBED1
	SFXN3		lnc-RGL4-1						SNRNP70				PRPF38B
	ANGPT4		FTSJ3						LYPLA2				DCAF12
	RPSAP9		NOD2						MSRB1				PRKAG2
	RPL18		INTS4						NARF				RAB39A
	UBXN11		EIF3A						AKR7L				ARAP2
	SLC26A6		GALNT1						NUDT22				ZNF235
	PPP2R4		TM4SF4						REEP6				KDM1B
	TRAPPC6A		TRIB1						ETFB				ZNF330
	PAFAH2		CA2						IDH3B				CASP8
	SZT2		AAK1						EIF3K				lnc-PINK1-2
	CSH2		NABP2						PIN1				PDE7A
	SEPT7-AS1		LINC00662						PMM1				MCM9
	GPATCH3		POM121						CIB1				MCM3AP
	HTRA2		lnc-TUBA1C-1						RPUSD1				TRMT61B
	CAPNS1		MAML2						GSS				ALDH3B1
	KIAA2013		CLINT1						lnc-SCCPDH-1				LEO1
	lnc-CTNNA2-1		RALBP1						lnc-ZMYM3-1				VPRBP
	DGAT1		CDV3						SLC25A29				AHCYL1
	ANXA6		EIF3C						FLAD1				WDR1
	LRSAM1		ZBED1						XLOC_l2_013485				DOCK10
	lnc-PIEZO2-3		PRPF38B						PAOX				USP16
	TRAPPC12		DCAF12						TMEM219				NCOA4
	NME4		PRKAG2										RCC1
	THAP3		SPECC1L										ACBD5
	ZNF672		RAB39A										HNRNPUL2
	lnc-ANKRD53-1		ARAP2										RANBP9
	TMEM191B		ZNF235										PICALM
	DMAP1		KDM1B										SHQ1
	VGLL4		ZNF330										lnc-ARNTL-1
	RAD9A		CASP8										THOC2
	TRAPPC1		lnc-PINK1-2										KIAA1429
	WWP2		PDE7A										CAP1
	VAMP2		MCM9										GPATCH1
	FEM1A		MCM3AP										TNPO3
	XLOC_l2_007829		TRMT61B										IMMT
	NUDT14		ALDH3B1										PLAA
	GALE		LEO1										TMEM30C
	CAMKK1		VPRBP										AKT2
	MOB2		AHCYL1										AREL1
	NUDCD3		ST3GAL5										FAM21C
	ZNF775		WDR1										ZNF32-AS1
	UBE2I		DOCK10										lnc-SETDB1-1
	OR2A2		USP16										SNORD56
	BCAP31		DHX30										USF2
	GALK1		NCOA4										CDC40
	PI4KA		RCC1										ARHGAP21
	FES		ACBD5										KLF6
	C17orf105		HNRNPUL2										lnc-FBXO31-1
	GBAP1		RANBP9										VEZT
	PSMC3		PICALM										HPS4
	lnc-FAM105B-1		SHQ1										BMP2
	SEC14L1P1		lnc-ARNTL-1										WDR3
	PPIEL		THOC2										PSMD2
	PSMA7		KIAA1429										RREB1
	C12orf10		CAP1										ASPH
	RPL18A		GPATCH1										XLOC_l2_013728
	HN1		TNPO3										SLC39A6
	PCP2		IMMT										SH3KBP1
	lnc-PABPC4-2		PLAA										TMEM106A
	CCDC154		TMEM30C										SETD3
	PDRG1		AKT2										ZNF407
	CYTH2		AREL1										DOK2
	IFT122		FAM21C										ARHGAP35
	DDX41		ZNF32-AS1										SRSF11
	KIAA0141		lnc-SETDB1-1										CHMP1A
	lnc-DEK-1		SNORD56										DLGAP4
	GATB		USF2										ZFP36L1
	lnc-C9orf147-1		CDC40										SRP72
	EPHB2		ARHGAP21										lnc-NPAT-2
	TRIM11		KLF6										BMS1P4
	SERPINB6		lnc-FBXO31-1										MGA
	XRCC1		VEZT										COLGALT1
	TCEB2		HPS4										SEPT7P2
	MLST8		RASSF5										HMGB1
	CASZ1		lnc-TUFM-1										AGPAT9
	LMAN2		BMP2										YBX1
	LOC101928203		WDR3										FAM133B
	P4HTM		PSMD2										ITSN1
	IDH3G		RREB1										2007-09-01
	KHNYN		ASPH										HSP90AB1
	POLE4		XLOC_l2_013728										PIP4K2B
	PYDC1		SLC39A6										LONRF1
	RPS6KA4		SAMHD1										CEP350
	MTX1		MERTK										IKBIP
	TMEM208		SH3KBP1										PRDM1
	ANO10		TMEM106A										TRIM34
	NAPRT		SETD3										HDGF
	RILP		ZNF407										BOD1L1
	MCRS1		DOK2										PDCD6IP
	SUGP1		ARHGAP35										CDK6
	LINC00957		lnc-TSC1-1										CTNNAL1
	SLC25A45		SRSF11										SLC37A2
	EZH1		CHMP1A										ETV3
	ARAF		DLGAP4										C5AR1
	GBA		AHNAK										EVI2B
	RITA1		ZFP36L1										XLOC_l2_002651
	MAN1B1		SRP72										TOP1
	COG7		lnc-NPAT-2										HSP90AA2P
	ARMC7		BMS1P4										PIK3AP1
	ATP6V1E1		MGA										MDN1
	MROH1		COLGALT1										R3HDM1
	TEX261		SEPT7P2										AMD1
	GTPBP1		HMGB1										TAF3
	TCF25		NSF										HSP90AA1
	ATG101		AGPAT9										ACTBL2
	TMED1		YBX1										UBQLN1
	SNHG7		FAM133B										TDG
	TMSB4X		ITSN1										AIDA
	MAP3K6		2007-09-01										RAPGEF1
	SLC35A4		BRD4										KDM2B
	C17orf62		HSP90AB1										TMEM245
	FANCG		PIP4K2B										CWF19L1
	AKAP8L		LONRF1										SRRM2
	MFSD5		CEP350										PPP1R18
	TTC7A		SNX9										TMED8
	PANK4		IKBIP										TMEM30A
	MANBAL		PXK										SLCO3A1
	ACOT8		PRDM1										ITGB1
	LSM2		TRIM34										MGAT1
	PIGO		HDGF										ZNF746
	NRBP1		VASP										CENPT
	SF3B5		BOD1L1										GEMIN5
	FBXL20		VAT1										ACVR1B
	RPL3		PDCD6IP										E2F3
	NHP2L1		CDK6										PHF8
	NRM		CTNNAL1										KANK1
	BST1		CD4										IL4R
	C2orf44		SLC37A2										ARGLU1
	GRIPAP1		ETV3										PVR
	ENTPD6		C5AR1										EGR1
	B3GAT3		EVI2B										SET
	RTCB		GSPT1										HIP1
	PEX16		XLOC_l2_002651										ACSL4
	TSPAN4		TOP1										ATF3
	ERP29		HSP90AA2P										ETV5
	HSD17B14		PIK3AP1										DUSP6
	EEF1A1		MDN1										ACSL1
	SNRNP70		R3HDM1										WDR6
	LYPLA2		CIZ1										FOXO4
	MSRB1		AMD1
	NARF		FAM120A
	AKR7L		RAB1B
	NUDT22		TAF3
	NOSIP		HSP90AA1
	REEP6		ACTBL2
	ETFB		UBQLN1
	IDH3B		TDG
	EIF3K		AIDA
	PIN1		RAPGEF1
	PMM1		KDM2B
	CIB1		TMEM245
	RPUSD1		CYTH4
	GSS		CWF19L1
	FBXL8		SRRM2
	lnc-SCCPDH-1		MPP1
	lnc-ZMYM3-1		MAT2A
	SLC25A29		PPP1R18
	FLAD1		SIRPB1
	ZDHHC12		ANKRD10-IT1
	XLOC_l2_013485		TMED8
	PAOX		TMEM30A
	TMEM219		SLCO3A1
			ITGB1
			KITLG
			MGAT1
			GLMP
			GON4L
			ZNF746
			CENPT
			GEMIN5
			ACVR1B
			E2F3
			LYN
			PHF8
			SRRT
			KANK1
			IL4R
			MAN1B1
			ARGLU1
			XLOC_l2_015508
			PVR
			EGR1
			SET
			HIP1
			ACSL4
			SIRPG
			ELMO2
			ATF3
			ETV5
			ADD1
			DUSP6
			SLC12A7
			ACSL1
			WDR6
			ATF6B
			LOC155060
			ITGB2
			MAP2K3
			MAP4
			OTUD5
			FOXO4
			ZC3H7B
			CD84
			MFN2
			NFATC3
			CTSZ
